# ERO1α promotes hypoxic tumour progression and is associated with poor prognosis in pancreatic cancer

**DOI:** 10.1101/662411

**Authors:** Nikhil Gupta, Jung Eun Park, Wilford Tse, Jee Keem Low, Oi Lian Kon, Neil McCarthy, Siu Kwan Sze

## Abstract

Pancreatic cancer is a leading cause of mortality worldwide due to difficulty detecting early-stage disease and our poor understanding of the mediators that drive the progression of hypoxic solid tumours. We, therefore, used a heavy isotope ‘pulse/trace’ proteomic approach to determine how hypoxia alters pancreatic tumour expression of proteins that confer treatment resistance, promote metastasis, and suppress host immunity. Using this method, we identified that hypoxia stress stimulates pancreatic cancer cells to rapidly translate proteins that enhance metastasis (NOTCH2, NCS1, CD151, NUSAP1), treatment resistant (ABCB6), immune suppression (NFIL3,WDR4), angiogenesis (ANGPT4, ERO1α, FOS), alter cell metabolic activity (HK2, ENO2), and mediate growth-promoting cytokine responses (CLK3, ANGPTL4). Database mining confirmed that elevated gene expression of these hypoxia-induced mediators is significantly associated with poor patient survival in various stages of pancreatic cancer. Among these proteins, the oxidoreductase enzyme ERO1α was highly sensitive to induction by hypoxia stress across a range of different pancreatic cancer cell lines and was associated with particularly poor prognosis in human patients. Consistent with these data, genetic deletion of ERO1α substantially reduced growth rates and colony formation in pancreatic cancer cells when assessed in a series of functional assays *in vitro*. Accordingly, when transferred into a mouse xenograft model, ERO1α-deficient tumour cells exhibited severe growth restriction and negligible disease progression *in vivo*. Together, these data indicate that ERO1α is potential prognostic biomarker and novel drug target for pancreatic cancer therapy.
