## Supplementary Data 2 for "ERO1α promotes hypoxic tumour progression and is associated with poor prognosis in pancreatic cancer"

### Sheet: FunRich  (HX Serum exclusive)
Supplementory Data 2: Results from FunRich analysis of actively translating proteins or newly synthesized proteins in serum and serum free condition under hypoxia
Supplementory Data 2A: Dataset for proteins changes in HS/NS > 2 fold
HS- Newly/Highly synthesized proteins under hypoxia with 10% serum
NS - Newly/Highly synthesized proteins under normoxia with 10% serum
No. of identified items: 138 of 138
No. of unidentified items: 0
ID type: ProteinAccesion
Number of mapped gene: 106
Is dataset quantitative :NO
Mapped items:
Dataset item (UniProt accession )		Entrez ID	Gene symbol	Description	Alternate names	Chromosome	Map location
Q9H6R6		64429	ZDHHC6	zinc finger, DHHC-type containing 6	DHHC-6|ZNF376	10	10q25.2
O43861		374868	ATP9B	ATPase, class II, type 9B	ATPASEP|ATPIIB|HUSSY-20|NEO1L|hMMR1	18	18q23
Q9P2K8		440275	EIF2AK4	eukaryotic translation initiation factor 2 alpha kinase 4	GCN2|PVOD2	15	15q15.1
Q9HBE1		23598	PATZ1	POZ (BTB) and AT hook containing zinc finger 1	MAZR|PATZ|RIAZ|ZBTB19|ZNF278|ZSG|dJ400N23	22	22q12.2
Q9H1C4		81622	UNC93B1	unc-93 homolog B1 (C. elegans)	IIAE1|UNC93|UNC93B|Unc-93B1	11	11q13
P42773		1031	CDKN2C	cyclin-dependent kinase inhibitor 2C (p18, inhibits CDK4)	INK4C|p18|p18-INK4C	1	1p32
Q9H3M7		10628	TXNIP	thioredoxin interacting protein	EST01027|HHCPA78|THIF|VDUP1	1	1q21.1
P01040		1475	CSTA	cystatin A (stefin A)	AREI|STF1|STFA	3	3q21
Q12882		1806	DPYD	dihydropyrimidine dehydrogenase	DHP|DHPDHASE|DPD	1	1p22
Q9UHY7		58478	ENOPH1	enolase-phosphatase 1	E1|MASA|MST145|mtnC	4	4q21.22
A0A0A0MSY6		79781	IQCA1	IQ motif containing with AAA domain 1	4930465P12Rik|DRC11|IQCA	2	2q37.3
P01023		2	A2M	alpha-2-macroglobulin	A2MD|CPAMD5|FWP007|S863-7	12	12p13.31
P13645		3858	KRT10	keratin 10, type I	BCIE|BIE|CK10|EHK|K10|KPP	17	17q21
Q9H5H4		79724	ZNF768	zinc finger protein 768	-	16	16p11.2
Q92794		7994	KAT6A	K(lysine) acetyltransferase 6A	MOZ|MRD32|MYST-3|MYST3|RUNXBP2|ZC2HC6A|ZNF220	8	8p11
A8K8P8		2530	FUT8	fucosyltransferase 8 (alpha (1,6) fucosyltransferase)	-	14	14q24.3
Q9NQZ5		56910	STARD7	StAR-related lipid transfer (START) domain containing 7	GTT1	2	2q11.2
Q2TAA5		440138	ALG11	ALG11, alpha-1,2-mannosyltransferase	CDG1P|GT8	13	13q14.2
Q9BY76		51129	ANGPTL4	angiopoietin-like 4	ANGPTL2|ARP4|FIAF|HARP|HFARP|NL2|PGAR|TGQTL|UNQ171|pp1158	19	19p13.3
Q9UBN6		8793	TNFRSF10D	tumor necrosis factor receptor superfamily, member 10d, decoy with truncated death domain	CD264|DCR2|TRAIL-R4|TRAILR4|TRUNDD	8	8p21
B4DP48		55863	TMEM126B	transmembrane protein 126B	HT007	11	11q14.1
Q9GZP4		57095	PITHD1	PITH (C-terminal proteasome-interacting domain of thioredoxin-like) domain containing 1	C1orf128|HT014|TXNL1CL	1	1p36.11
O14730		8780	RIOK3	RIO kinase 3	SUDD	18	18q11.2
Q9NPH0		51205	ACP6	acid phosphatase 6, lysophosphatidic	ACPL1|LPAP|PACPL1	1	1q21
Q96JB2		83548	COG3	component of oligomeric golgi complex 3	SEC34	13	13q14.13
P02792		2512	FTL	ferritin, light polypeptide	LFTD|NBIA3	19	19q13.33
P05412		3725	JUN	jun proto-oncogene	AP-1|AP1|c-Jun	1	1p32-p31
Q8N488		23429	RYBP	RING1 and YY1 binding protein	AAP1|DEDAF|YEAF1	3	3p13
Q8NC42		284996	RNF149	ring finger protein 149	DNAPTP2	2	2q11.2
P32929		1491	CTH	cystathionine gamma-lyase	-	1	1p31.1
Q96Q15		23049	SMG1	SMG1 phosphatidylinositol 3-kinase-related kinase	61E3.4|ATX|LIP	16	16p12.3
Q8N1S5		201266	SLC39A11	solute carrier family 39, member 11	C17orf26|ZIP11	17	17q24.3-q25.1
Q96GD0		57026	PDXP	pyridoxal (pyridoxine, vitamin B6) phosphatase	CIN|PLP|dJ37E16.5	22	22q12.3
Q8NCF5		84901	NFATC2IP	nuclear factor of activated T-cells, cytoplasmic, calcineurin-dependent 2 interacting protein	ESC2|NIP45|RAD60	16	16p11.2
Q9UJM3		54206	ERRFI1	ERBB receptor feedback inhibitor 1	GENE-33|MIG-6|MIG6|RALT	1	1p36
Q96P47		116988	AGAP3	ArfGAP with GTPase domain, ankyrin repeat and PH domain 3	AGAP-3|CENTG3|CRAG|MRIP-1|cnt-g3	7	7q36.1
Q9NZN4		30846	EHD2	EH-domain containing 2	PAST2	19	19q13.3
Q9NSV4		81624	DIAPH3	diaphanous-related formin 3	AN|AUNA1|DIA2|DRF3|NSDAN|diap3|mDia2	13	13q21.2
B2RCN8		10691	GMEB1	glucocorticoid modulatory element binding protein 1	P96PIF|PIF96	1	1p35.3
Q96HE7		30001	ERO1A	endoplasmic reticulum oxidoreductase alpha	ERO1-L|ERO1-L-alpha|ERO1-alpha|ERO1L|ERO1LA|Ero1alpha	14	14q22.1
Q53T59		64342	HS1BP3	HCLS1 binding protein 3	ETM2|HS1-BP3	2	2p24.1
P09104		2026	ENO2	enolase 2 (gamma, neuronal)	HEL-S-279|NSE	12	12p13
P36897		7046	TGFBR1	transforming growth factor, beta receptor 1	AAT5|ACVRLK4|ALK-5|ALK5|ESS1|LDS1|LDS1A|LDS2A|MSSE|SKR4|TGFR-1|tbetaR-I	9	9q22
Q9C0C7		55626	AMBRA1	autophagy/beclin-1 regulator 1	DCAF3|WDR94	11	11p11.2
Q8WTS6		80854	SETD7	SET domain containing (lysine methyltransferase) 7	KMT7|SET7|SET7/9|SET9	4	4q28
B3KM35		8702	B4GALT4	UDP-Gal:betaGlcNAc beta 1,4- galactosyltransferase, polypeptide 4	B4Gal-T4|beta4Gal-T4	3	3q13.3
Q15493		9104	RGN	regucalcin	GNL|HEL-S-41|RC|SMP30	X	Xp11.3
Q9BV73		11190	CEP250	centrosomal protein 250kDa	C-NAP1|CEP2|CNAP1	20	20q11.22
P48509		977	CD151	CD151 molecule (Raph blood group)	GP27|MER2|PETA-3|RAPH|SFA1|TSPAN24	11	11p15.5
P51795		1184	CLCN5	chloride channel, voltage-sensitive 5	CLC5|CLCK2|ClC-5|DENTS|NPHL1|NPHL2|XLRH|XRN|hCIC-K2	X	Xp11.23-p11.22
Q8N2K1		118424	UBE2J2	ubiquitin-conjugating enzyme E2, J2	NCUBE-2|NCUBE2|PRO2121	1	1p36.33
B3KRI8		1198	CLK3	CDC-like kinase 3	PHCLK3|PHCLK3/152	15	15q24
Q9BZQ6		80267	EDEM3	ER degradation enhancer, mannosidase alpha-like 3	C1orf22	1	1q25
Q712K3		54926	UBE2R2	ubiquitin-conjugating enzyme E2R 2	CDC34B|E2-CDC34B|UBC3B	9	9p13.3
Q96A73		57179	KIAA1191	KIAA1191	p60MONOX	5	5q35.2
B7ZLZ8		374986	FAM73A	family with sequence similarity 73, member A	-	1	1p31.1
Q09472		2033	EP300	E1A binding protein p300	KAT3B|RSTS2|p300	22	22q13.2
P29034		6273	S100A2	S100 calcium binding protein A2	CAN19|S100L	1	1q21
J3KQV8		8867	SYNJ1	synaptojanin 1	INPP5G|PARK20	21	21q22.2
P81605		117159	DCD	dermcidin	AIDD|DCD-1|DSEP|HCAP|PIF	12	12q13.1
Q5JU69		27433	TOR2A	torsin family 2, member A	TORP1	9	9q34.11
Q8IZ73		27079	RPUSD2	RNA pseudouridylate synthase domain containing 2	C15orf19|C18B11	15	15q13.3
B3KMX6		8727	CTNNAL1	catenin (cadherin-associated protein), alpha-like 1	ACRP|CLLP|alpha-CATU	9	9q31.2
Q13129		6018	RLF	rearranged L-myc fusion	ZN-15L|ZNF292L	1	1p32
P49184		1774	DNASE1L1	deoxyribonuclease I-like 1	DNAS1L1|DNASEX|DNL1L|G4.8|XIB	X	Xq28
O14545		10906	TRAFD1	TRAF-type zinc finger domain containing 1	FLN29	12	12q
Q5JPI3		285237	C3orf38	chromosome 3 open reading frame 38	-	3	3p11.1
Q86TJ2		93624	TADA2B	transcriptional adaptor 2B	ADA2(beta)|ADA2B	4	4p16.1
O60936		8996	NOL3	nucleolar protein 3 (apoptosis repressor with CARD domain)	ARC|FCM|MYP|NOP|NOP30	16	16q22.1
Q96GY3		55957	LIN37	lin-37 DREAM MuvB core complex component	F25965|ZK418.4|lin-37	19	19q13.1
O43167		9841	ZBTB24	zinc finger and BTB domain containing 24	BIF1|ICF2|PATZ2|ZNF450	6	6q21
Q99541		123	PLIN2	perilipin 2	ADFP|ADRP	9	9p22.1
Q9NP58		10058	ABCB6	ATP-binding cassette, sub-family B (MDR/TAP), member 6 (Langereis blood group)	ABC|ABC14|DUH3|LAN|MCOPCB7|MTABC3|PRP|umat	2	2q36
P35221		1495	CTNNA1	catenin (cadherin-associated protein), alpha 1, 102kDa	CAP102	5	5q31.2
A0A087WWK8		9922	IQSEC1	IQ motif and Sec7 domain 1	ARF-GEP100|ARFGEP100|BRAG2|GEP100	3	3p25.2
Q9P2J9		57546	PDP2	pyruvate dehyrogenase phosphatase catalytic subunit 2	PPM2C2	16	16q22.1
P01031		727	C5	complement component 5	C5D|C5a|C5b|CPAMD4|ECLZB	9	9q33-q34
Q969V5		79594	MUL1	mitochondrial E3 ubiquitin protein ligase 1	C1orf166|GIDE|MAPL|MULAN|RNF218	1	1p36.12
Q9BTK6		79447	PAGR1	PAXIP1 associated glutamate-rich protein 1	C16orf53|GAS|PA1	16	16p11.2
Q5TH30		57446	NDRG3	NDRG family member 3	-	20	20q11.21-q11.23
Q6PI98		125476	INO80C	INO80 complex subunit C	C18orf37|IES6|hIes6	18	18q12.2
Q9HBK9		57412	AS3MT	arsenite methyltransferase	CYT19	10	10q24.32
O00458		3475	IFRD1	interferon-related developmental regulator 1	PC4|TIS7	7	7q31.1
Q7Z3D4		116068	LYSMD3	LysM, putative peptidoglycan-binding, domain containing 3	-	5	5q14.3
A0A087WWL5		374920	C19orf68	chromosome 19 open reading frame 68	-	19	19q13.33
Q14667		9703	KIAA0100	KIAA0100	BCOX|BCOX1|CT101	17	17q11.2
O00257		8535	CBX4	chromobox homolog 4	NBP16|PC2	17	17q25.3
P23610		474383	F8A2	coagulation factor VIII-associated 2	-	X	Xq28
P23610		474384	F8A3	coagulation factor VIII-associated 3	-	X	Xq28
P23610		8263	F8A1	coagulation factor VIII-associated 1	DXS522E|F8A|HAP40	X	Xq28
Q9BZ23		80025	PANK2	pantothenate kinase 2	C20orf48|HARP|HSS|NBIA1|PKAN	20	20p13
P62166		23413	NCS1	neuronal calcium sensor 1	FLUP|FREQ	9	9q34
A3KN83		55206	SBNO1	strawberry notch homolog 1 (Drosophila)	MOP3|Sno	12	12q24.31
P46734		5606	MAP2K3	mitogen-activated protein kinase kinase 3	MAPKK3|MEK3|MKK3|PRKMK3|SAPKK-2|SAPKK2	17	17q11.2
O95376		10425	ARIH2	ariadne RBR E3 ubiquitin protein ligase 2	ARI2|TRIAD1	3	3p21
Q6UXH1		79174	CRELD2	cysteine-rich with EGF-like domains 2	-	22	22q13.33
Q92545		23505	TMEM131	transmembrane protein 131	CC28|PRO1048|RW1|YR-23	2	2q11.2
Q96QE3		79915	ATAD5	ATPase family, AAA domain containing 5	C17orf41|ELG1|FRAG1	17	17q11.2
Q6P444		113115	MTFR2	mitochondrial fission regulator 2	DUFD1|FAM54A	6	6q23.3
P23769		2624	GATA2	GATA binding protein 2	DCML|IMD21|MONOMAC|NFE1B	3	3q21.3
Q9UHJ3		51460	SFMBT1	Scm-like with four mbt domains 1	RU1|SFMBT|hSFMBT	3	3p21.1
Q8WU67		171586	ABHD3	abhydrolase domain containing 3	LABH3	18	18q11.2
Q9HA65		79735	TBC1D17	TBC1 domain family, member 17	-	19	19q13.33
B4DT73		1111	CHEK1	checkpoint kinase 1	CHK1	11	11q24.2
P01100		2353	FOS	FBJ murine osteosarcoma viral oncogene homolog	AP-1|C-FOS|p55	14	14q24.3
P46527		1027	CDKN1B	cyclin-dependent kinase inhibitor 1B (p27, Kip1)	CDKN4|KIP1|MEN1B|MEN4|P27KIP1	12	12p13.1-p12

### Sheet: FunRich (Hx Serum Free exclusi)
Supplementory Data 2B: Dataset for proteins changes in HSF/NSF > 2 fold
HSF - Newly/Highly synthesized proteins under hypoxia with serum free condition
NSF - Newly/Highly synthesized proteins undernormoxia with serum free condition
No. of identified items: 203 of 206
No. of unidentified items: 3
ID type: ProteinAccesion
Number of mapped gene: 164
Is dataset quantitative :NO
Mapped items:
Dataset item (UniProt accession )		Entrez ID	Gene symbol	Description	Alternate names	Chromosome	Map location
Q9BY76		51129	ANGPTL4	angiopoietin-like 4	ANGPTL2|ARP4|FIAF|HARP|HFARP|NL2|PGAR|TGQTL|UNQ171|pp1158	19	19p13.3
Q04721		4853	NOTCH2	notch 2	AGS2|HJCYS|hN2	1	1p13-p11
Q8IZD2		55904	KMT2E	lysine (K)-specific methyltransferase 2E	HDCMC04P|MLL5|NKp44L	7	7q22.1
P62166		23413	NCS1	neuronal calcium sensor 1	FLUP|FREQ	9	9q34
A0A024R6X1		8824	CES2	carboxylesterase 2	CE-2|CES2A1|PCE-2|iCE	16	16q22.1
Q9UJ41		27342	RABGEF1	RAB guanine nucleotide exchange factor (GEF) 1	RABEX5|RAP1|rabex-5	7	7q11.21
Q9NVC3		55238	SLC38A7	solute carrier family 38, member 7	SNAT7	16	16q21
Q96AP0		65057	ACD	adrenocortical dysplasia homolog (mouse)	PIP1|PTOP|TINT1|TPP1	16	16q22.1
Q5R3I4		55020	TTC38	tetratricopeptide repeat domain 38	LL22NC03-5H6.5	22	22q13
O43520		5205	ATP8B1	ATPase, aminophospholipid transporter, class I, type 8B, member 1	ATPIC|BRIC|FIC1|ICP1|PFIC|PFIC1	18	18q21.31
P57081		10785	WDR4	WD repeat domain 4	TRM82|TRMT82	21	21q22.3
Q9BRS2		83732	RIOK1	RIO kinase 1	AD034|RRP10|bA288G3.1	6	6p24.3
P48509		977	CD151	CD151 molecule (Raph blood group)	GP27|MER2|PETA-3|RAPH|SFA1|TSPAN24	11	11p15.5
Q9H3E2		83891	SNX25	sorting nexin 25	MSTP043|SBBI31	4	4q35.1
Q9H6R7		80304	C2orf44	chromosome 2 open reading frame 44	PP384|WDCP	2	2p23.3
Q96HV5		90407	TMEM41A	transmembrane protein 41A	2900010K02Rik	3	3q27.2
A8K9S3		7464	CORO2A	coronin, actin binding protein, 2A	CLIPINB|IR10|WDR2	9	9q22.3
Q96EU7		29071	C1GALT1C1	C1GALT1-specific chaperone 1	C1GALT2|C38H2-L1|COSMC|HSPC067|MST143|TNPS	X	Xq24
Q15652		221037	JMJD1C	jumonji domain containing 1C	TRIP8	10	10q21.3
Q9NYV6		54700	RRN3	RRN3 RNA polymerase I transcription factor homolog (S. cerevisiae)	A-270G1.2|TIFIA	16	16p12
Q9NZV1		51232	CRIM1	cysteine rich transmembrane BMP regulator 1 (chordin-like)	CRIM-1|S52	2	2p21
Q68CP4		138050	HGSNAT	heparan-alpha-glucosaminide N-acetyltransferase	HGNAT|MPS3C|TMEM76	8	8p11.1
Q15628		8717	TRADD	TNFRSF1A-associated via death domain	Hs.89862	16	16q22
Q9NXN4		54834	GDAP2	ganglioside induced differentiation associated protein 2	MACROD3	1	1p12
Q8NCD3		55355	HJURP	Holliday junction recognition protein	FAKTS|URLC9|hFLEG1	2	2q37.1
Q9P0S3		94101	ORMDL1	ORMDL sphingolipid biosynthesis regulator 1	-	2	2q32
A8K5S1		10892	MALT1	MALT1 paracaspase	IMD12|MLT|MLT1	18	18q21
Q8NF22		4779	NFE2L1	nuclear factor, erythroid 2-like 1	LCR-F1|NRF1|TCF11	17	17q21.3
P09104		2026	ENO2	enolase 2 (gamma, neuronal)	HEL-S-279|NSE	12	12p13
B2RA15		3622	ING2	inhibitor of growth family, member 2	ING1L|p33ING2	4	4q35.1
Q9H479		64122	FN3K	fructosamine 3 kinase	-	17	17q25.3
Q9UBP0		6683	SPAST	spastin	ADPSP|FSP2|SPG4	2	2p24-p21
Q8TB52		84085	FBXO30	F-box protein 30	Fbx30	6	6q24
P05412		3725	JUN	jun proto-oncogene	AP-1|AP1|c-Jun	1	1p32-p31
Q9ULH1		50807	ASAP1	ArfGAP with SH3 domain, ankyrin repeat and PH domain 1	AMAP1|CENTB4|DDEF1|PAG2|PAP|ZG14P	8	8q24.1-q24.2
B3KTC3		8139	GAN	gigaxonin	GAN1|KLHL16	16	16q24.1
Q8IX21		55719	SLF2	SMC5-SMC6 complex localization factor 2	C10orf6|FAM178A	10	10q24.31
H3BND4		102724985	102724985	-	-	16	-
H3BND4		23042	PDXDC1	pyridoxal-dependent decarboxylase domain containing 1	LP8165	16	16p13.11
Q9NRX5		57515	SERINC1	serine incorporator 1	TDE1L|TDE2|TMS-2|TMS2	6	6q22.31
Q9H9A7		80010	RMI1	RecQ mediated genome instability 1	BLAP75|C9orf76|FAAP75	9	9q21.32
Q969H6		51367	POP5	POP5 homolog, ribonuclease P/MRP subunit	HSPC004|RPP2|RPP20|hPop5	12	12q24.31
Q9UPQ0		22998	LIMCH1	LIM and calponin homology domains 1	LIMCH1A|LMO7B	4	4p13
Q96HE7		30001	ERO1A	endoplasmic reticulum oxidoreductase alpha	ERO1-L|ERO1-L-alpha|ERO1-alpha|ERO1L|ERO1LA|Ero1alpha	14	14q22.1
P50452		5271	SERPINB8	serpin peptidase inhibitor, clade B (ovalbumin), member 8	CAP2|PI8	18	18q22.1
Q96QD8		54407	SLC38A2	solute carrier family 38, member 2	ATA2|PRO1068|SAT2|SNAT2	12	12q
A8K8P8		2530	FUT8	fucosyltransferase 8 (alpha (1,6) fucosyltransferase)	-	14	14q24.3
Q96BN2		117143	TADA1	transcriptional adaptor 1	ADA1|HFI1|STAF42|TADA1L|hADA1	1	1q24.1
Q9H5V9		63932	CXorf56	chromosome X open reading frame 56	-	X	Xq23
Q8NG11		81619	TSPAN14	tetraspanin 14	DC-TM4F2|TM4SF14	10	10q23.1
Q969M3		81555	YIPF5	Yip1 domain family, member 5	FinGER5|SB140|SMAP-5|SMAP5|YIP1A	5	5q31.3
Q9C0D3		79699	ZYG11B	zyg-11 family member B, cell cycle regulator	ZYG11	1	1p32.3
Q8N680		57621	ZBTB2	zinc finger and BTB domain containing 2	ZNF437	6	6q25.1
O60936		8996	NOL3	nucleolar protein 3 (apoptosis repressor with CARD domain)	ARC|FCM|MYP|NOP|NOP30	16	16q22.1
O00622		3491	CYR61	cysteine-rich, angiogenic inducer, 61	CCN1|GIG1|IGFBP10	1	1p22.3
Q15528		6837	MED22	mediator complex subunit 22	MED24|SURF5|surf-5	9	9q34.2
Q96GA7		113675	SDSL	serine dehydratase-like	SDH 2|SDS-RS1|TDH|cSDH	12	12q24.13
P15408		2355	FOSL2	FOS-like antigen 2	FRA2	2	2p23.3
Q8TEY7		23032	USP33	ubiquitin specific peptidase 33	VDU1	1	1p31.1
O14965		6790	AURKA	aurora kinase A	AIK|ARK1|AURA|AURORA2|BTAK|PPP1R47|STK15|STK6|STK7	20	20q13
Q9UBN6		8793	TNFRSF10D	tumor necrosis factor receptor superfamily, member 10d, decoy with truncated death domain	CD264|DCR2|TRAIL-R4|TRAILR4|TRUNDD	8	8p21
Q9NS84		56548	CHST7	carbohydrate (N-acetylglucosamine 6-O) sulfotransferase 7	C6ST-2|GST-5	X	Xp11.23
A0PK00		144404	TMEM120B	transmembrane protein 120B	-	12	12q24.31
Q04656		538	ATP7A	ATPase, Cu++ transporting, alpha polypeptide	DSMAX|MK|MNK|SMAX3	X	Xq21.1
Q9HBH0		54509	RHOF	ras homolog family member F (in filopodia)	ARHF|RIF	12	12q24.31
Q13541		1978	EIF4EBP1	eukaryotic translation initiation factor 4E binding protein 1	4E-BP1|4EBP1|BP-1|PHAS-I	8	8p12
Q9HA64		79672	FN3KRP	fructosamine 3 kinase related protein	FN3KL	17	17q25.3
Q9P2E5		54480	CHPF2	chondroitin polymerizing factor 2	CSGLCA-T|CSGlcAT|ChSy-3|chPF-2	7	7q36.1
P49116		7182	NR2C2	nuclear receptor subfamily 2, group C, member 2	TAK1|TR4	3	3p25
Q9BVX2		79022	TMEM106C	transmembrane protein 106C	-	12	12q13.1
O95619		8089	YEATS4	YEATS domain containing 4	4930573H17Rik|B230215M10Rik|GAS41|NUBI-1|YAF9	12	12q13-q15
Q16875		5209	PFKFB3	6-phosphofructo-2-kinase/fructose-2,6-biphosphatase 3	IPFK2|PFK2	10	10p15.1
Q6P2C8		9442	MED27	mediator complex subunit 27	CRAP34|CRSP34|CRSP8|TRAP37	9	9q34.13
O15460		8974	P4HA2	prolyl 4-hydroxylase, alpha polypeptide II	-	5	5q31
O95999		8915	BCL10	B-cell CLL/lymphoma 10	CARMEN|CIPER|CLAP|IMD37|c-E10|mE10	1	1p22
Q96IU4		84836	ABHD14B	abhydrolase domain containing 14B	CIB|HEL-S-299	3	3p21.2
P51687		6821	SUOX	sulfite oxidase	-	12	12q13.2
P15848		411	ARSB	arylsulfatase B	ASB|G4S|MPS6	5	5q14.1
B4DZH6		10013	HDAC6	histone deacetylase 6	CPBHM|HD6|JM21|PPP1R90	X	Xp11.23
Q16854		1716	DGUOK	deoxyguanosine kinase	MTDPS3|dGK	2	2p13
Q9NPF0		51293	CD320	CD320 molecule	8D6|8D6A|TCBLR	19	19p13.3-p13.2
Q15776		7745	ZKSCAN8	zinc finger with KRAB and SCAN domains 8	LD5-1|ZNF192|ZSCAN40	6	6p21.3
Q02446		6671	SP4	Sp4 transcription factor	HF1B|SPR-1	7	7p15.3
A0A075B6F3		1769	DNAH8	dynein, axonemal, heavy chain 8	ATPase|hdhc9	6	6p21.2
Q96EI5		79921	TCEAL4	transcription elongation factor A (SII)-like 4	NPD017|WEX7	X	Xq22.2
O14879		3437	IFIT3	interferon-induced protein with tetratricopeptide repeats 3	CIG-49|GARG-49|IFI60|IFIT4|IRG2|ISG60|P60|RIG-G|cig41	10	10q24
O15427		9123	SLC16A3	solute carrier family 16 (monocarboxylate transporter), member 3	MCT 3|MCT 4|MCT-3|MCT-4|MCT3|MCT4	17	17q25
Q8N543		55239	OGFOD1	2-oxoglutarate and iron-dependent oxygenase domain containing 1	TPA1	16	16q12.2
O95613		5116	PCNT	pericentrin	KEN|MOPD2|PCN|PCNT2|PCNTB|PCTN2|SCKL4	21	21q22.3
Q9NP58		10058	ABCB6	ATP-binding cassette, sub-family B (MDR/TAP), member 6 (Langereis blood group)	ABC|ABC14|DUH3|LAN|MCOPCB7|MTABC3|PRP|umat	2	2q36
O94851		9645	MICAL2	microtubule associated monooxygenase, calponin and LIM domain containing 2	MICAL-2|MICAL2PV1|MICAL2PV2	11	11p15.3
Q15118		5163	PDK1	pyruvate dehydrogenase kinase, isozyme 1	-	2	2q31.1
G5E9D4		26610	ELP4	elongator acetyltransferase complex subunit 4	AN|C11orf19|PAX6NEB|PAXNEB|dJ68P15A.1|hELP4	11	11p13
P00558		5230	PGK1	phosphoglycerate kinase 1	HEL-S-68p|MIG10|PGKA	X	Xq13.3
B2R9F5		205564	SENP5	SUMO1/sentrin specific peptidase 5	-	3	3q29
P49798		5999	RGS4	regulator of G-protein signaling 4	RGP4|SCZD9	1	1q23.3
P49746		7059	THBS3	thrombospondin 3	TSP3	1	1q21
Q96A26		26355	FAM162A	family with sequence similarity 162, member A	C3orf28|E2IG5|HGTD-P	3	3q21.1
Q9NW15		55129	ANO10	anoctamin 10	SCAR10|TMEM16K	3	3p22.1
Q9UKA2		26235	FBXL4	F-box and leucine-rich repeat protein 4	FBL4|FBL5|MTDPS13	6	6q16.1-q16.3
Q9NR77		5827	PXMP2	peroxisomal membrane protein 2, 22kDa	PMP22	12	12q24.33
Q8NFG4		201163	FLCN	folliculin	BHD|FLCL	17	17p11.2
Q9C0C7		55626	AMBRA1	autophagy/beclin-1 regulator 1	DCAF3|WDR94	11	11p11.2
P13645		3858	KRT10	keratin 10, type I	BCIE|BIE|CK10|EHK|K10|KPP	17	17q21
Q8N4S0		79780	CCDC82	coiled-coil domain containing 82	HSPC048	11	11q21
O00468		375790	AGRN	agrin	CMS8|CMSPPD	1	1p36.33
P15291		2683	B4GALT1	UDP-Gal:betaGlcNAc beta 1,4- galactosyltransferase, polypeptide 1	B4GAL-T1|CDG2D|GGTB2|GT1|GTB|beta4Gal-T1	9	9p13
B8ZZ87		80097	MZT2B	mitotic spindle organizing protein 2B	FAM128B|MOZART2B	2	2q21.1
Q86YT6		57534	MIB1	mindbomb E3 ubiquitin protein ligase 1	DIP-1|DIP1|LVNC7|MIB|ZZANK2|ZZZ6	18	18q11.2
Q562F6		151246	SGOL2	shugoshin-like 2 (S. pombe)	SGO2|TRIPIN	2	2q33.1
Q8N4C6		51199	NIN	ninein (GSK3B interacting protein)	SCKL7	14	14q22.1
O14561		4706	NDUFAB1	NADH dehydrogenase (ubiquinone) 1, alpha/beta subcomplex, 1, 8kDa	ACP|FASN2A|SDAP	16	16p12.2
B4DTU7		160428	ALDH1L2	aldehyde dehydrogenase 1 family, member L2	mtFDH	12	12q23.3
Q59GX2		6513	SLC2A1	solute carrier family 2 (facilitated glucose transporter), member 1	CSE|DYT17|DYT18|DYT9|EIG12|GLUT|GLUT-1|GLUT1|GLUT1DS|HTLVR|PED	1	1p34.2
Q14457		8678	BECN1	beclin 1, autophagy related	ATG6|VPS30|beclin1	17	17q21
Q01196		861	RUNX1	runt-related transcription factor 1	AML1|AML1-EVI-1|AMLCR1|CBFA2|EVI-1|PEBP2aB	21	21q22.3
Q9Y5W9		29916	SNX11	sorting nexin 11	-	17	17q21.32
Q99541		123	PLIN2	perilipin 2	ADFP|ADRP	9	9p22.1
Q02224		1062	CENPE	centromere protein E, 312kDa	CENP-E|KIF10|MCPH13|PPP1R61	4	4q24-q25
Q969F1		112495	GTF3C6	general transcription factor IIIC, polypeptide 6, alpha 35kDa	C6orf51|TFIIIC35|bA397G5.3	6	6q21
Q8IW45		55739	CARKD	carbohydrate kinase domain containing	LP3298	13	13q34
Q86TV6		145567	TTC7B	tetratricopeptide repeat domain 7B	TTC7L1|c14_5685	14	14q32.11
P02461		1281	COL3A1	collagen, type III, alpha 1	EDS4A	2	2q31
Q8NCR0		148789	B3GALNT2	beta-1,3-N-acetylgalactosaminyltransferase 2	B3GalNAc-T2|MDDGA11	1	1q42.3
Q86SZ2		122553	TRAPPC6B	trafficking protein particle complex 6B	TPC6	14	14q21.1
O75446		8819	SAP30	Sin3A-associated protein, 30kDa	-	4	4q34.1
P17481		3218	HOXB8	homeobox B8	HOX2|HOX2D|Hox-2.4	17	17q21.3
P98160		3339	HSPG2	heparan sulfate proteoglycan 2	HSPG|PLC|PRCAN|SJA|SJS|SJS1	1	1p36.1-p34
Q8NI37		160760	PPTC7	PTC7 protein phosphatase homolog	TA-PP2C|TAPP2C	12	12q24.11
Q96Q89		9585	KIF20B	kinesin family member 20B	CT90|KRMP1|MPHOSPH1|MPP-1|MPP1	10	10q23.31
Q9C0E8		80856	KIAA1715	KIAA1715	LNP|LNP1|Ul|ulnaless	2	2q31
Q96AE7		55761	TTC17	tetratricopeptide repeat domain 17	-	11	11p11.2
Q9UQ53		11282	MGAT4B	mannosyl (alpha-1,3-)-glycoprotein beta-1,4-N-acetylglucosaminyltransferase, isozyme B	GNT-IV|GNT-IVB	5	5q35
Q9UKK6		29107	NXT1	nuclear transport factor 2-like export factor 1	MTR2|P15	20	20p12-p11.2
Q9Y2J4		51421	AMOTL2	angiomotin like 2	LCCP	3	3q21-q22
Q9NVN8		54552	GNL3L	guanine nucleotide binding protein-like 3 (nucleolar)-like	-	X	Xp11.22
P78536		6868	ADAM17	ADAM metallopeptidase domain 17	ADAM18|CD156B|CSVP|NISBD|NISBD1|TACE	2	2p25
Q6P444		113115	MTFR2	mitochondrial fission regulator 2	DUFD1|FAM54A	6	6q23.3
P02671		2243	FGA	fibrinogen alpha chain	Fib2	4	4q28
Q9Y219		3714	JAG2	jagged 2	HJ2|SER2	14	14q32
Q9Y6E7		23409	SIRT4	sirtuin 4	SIR2L4	12	12q
Q9Y4K0		4017	LOXL2	lysyl oxidase-like 2	LOR2|WS9-14	8	8p21.3
Q07820		4170	MCL1	myeloid cell leukemia 1	BCL2L3|EAT|MCL1-ES|MCL1L|MCL1S|Mcl-1|TM|bcl2-L-3|mcl1/EAT	1	1q21
Q9GZT9		54583	EGLN1	egl-9 family hypoxia-inducible factor 1	C1orf12|ECYT3|HALAH|HIF-PH2|HIFPH2|HPH-2|HPH2|PHD2|SM20|ZMYND6	1	1q42.1
Q8NHM5		84678	KDM2B	lysine (K)-specific demethylase 2B	CXXC2|FBXL10|Fbl10|JHDM1B|PCCX2	12	12q24.31
P17535		3727	JUND	jun D proto-oncogene	AP-1	19	19p13.2
Q5VWG9		83860	TAF3	TAF3 RNA polymerase II, TATA box binding protein (TBP)-associated factor, 140kDa	TAF140|TAFII-140|TAFII140	10	10p15.1
Q9BZJ4		51629	SLC25A39	solute carrier family 25, member 39	CGI-69|CGI69	17	17q12
Q8IWB1		85450	ITPRIP	inositol 1,4,5-trisphosphate receptor interacting protein	DANGER|KIAA1754|bA127L20|bA127L20.2	10	10q25.1
P62273		6235	RPS29	ribosomal protein S29	DBA13|S29	14	14q
Q8TD30		84706	GPT2	glutamic pyruvate transaminase (alanine aminotransferase) 2	ALT2|GPT 2|MRT49	16	16q12.1
B3KRI8		1198	CLK3	CDC-like kinase 3	PHCLK3|PHCLK3/152	15	15q24
Q13137		10241	CALCOCO2	calcium binding and coiled-coil domain 2	NDP52	17	17q21.32
A8K727		59339	PLEKHA2	pleckstrin homology domain containing, family A (phosphoinositide binding specific) member 2	TAPP2	8	8p11.22
Q16665		3091	HIF1A	hypoxia inducible factor 1, alpha subunit (basic helix-loop-helix transcription factor)	HIF-1A|HIF-1alpha|HIF1|HIF1-ALPHA|MOP1|PASD8|bHLHe78	14	14q23.2
Q9Y5G3		56104	PCDHGB1	protocadherin gamma subfamily B, 1	PCDH-GAMMA-B1	5	5q31
P01100		2353	FOS	FBJ murine osteosarcoma viral oncogene homolog	AP-1|C-FOS|p55	14	14q24.3
Q96I34		84988	PPP1R16A	protein phosphatase 1, regulatory subunit 16A	MYPT3	8	8q24.3
P15941		4582	MUC1	mucin 1, cell surface associated	ADMCKD|ADMCKD1|CA 15-3|CD227|EMA|H23AG|KL-6|MAM6|MCD|MCKD|MCKD1|MUC-1|MUC-1/SEC|MUC-1/X|MUC1/ZD|PEM|PEMT|PUM	1	1q21
Q5TH69		57221	ARFGEF3	ARFGEF family member 3	A7322|BIG3|C6orf92|KIAA1244|PPP1R33|dJ171N11.1	6	6q23.3
Q9H8N7		55893	ZNF395	zinc finger protein 395	HDBP-2|HDBP2|HDRF-2|PBF|PRF-1|PRF1|Si-1-8-14	8	8p21.1
B4DMM9		57761	TRIB3	tribbles pseudokinase 3	C20orf97|NIPK|SINK|SKIP3|TRB3	20	20p13-p12.2
Q95460		3140	MR1	major histocompatibility complex, class I-related	HLALS	1	1q25.3
Q9NVR0		55175	KLHL11	kelch-like family member 11	-	17	17q21.2

### Sheet: Biological process
Biological process (HX Serum exclusive)	No. of genes in the dataset	No. of genes in the background dataset	Percentage of genes	Fold enrichment	P-value (Hypergeometric test)	Bonferroni method	BH method	Q-value (Storey-Tibshirani method)	genes mapped (from input data set)
Signal transduction	24	3934	22.8571	1.05337	0.424777	1	1	1	EIF2AK4; CDKN2C; TXNIP; STARD7; TNFRSF10D; RIOK3; AGAP3; EHD2; TGFBR1; RGN; CLK3; S100A2; NOL3; IQSEC1; PDP2; MUL1; NDRG3; IFRD1; NCS1; MAP2K3; CRELD2; TBC1D17; CHEK1; CDKN1B;
Cell communication	22	3713	20.9524	1.0231	0.491592	1	1	1	EIF2AK4; CDKN2C; TXNIP; TNFRSF10D; RIOK3; AGAP3; EHD2; TGFBR1; RGN; CD151; CLK3; S100A2; NOL3; IQSEC1; PDP2; MUL1; NDRG3; NCS1; CRELD2; TBC1D17; CHEK1; CDKN1B;
Regulation of nucleobase, nucleoside, nucleotide and nucleic acid metabolism	16	2828	15.2381	0.977089	0.582732	1	1	1	PATZ1; ZNF768; KAT6A; JUN; RYBP; SMG1; GMEB1; SETD7; EP300; RLF; DNASE1L1; TRAFD1; ZBTB24; CBX4; GATA2; FOS;
Metabolism	11	1683	10.4762	1.12908	0.38397	1	1	1	DPYD; FUT8; ACP6; PDXP; ERO1A; ENO2; B4GALT4; EDEM3; SYNJ1; AS3MT; PANK2;
Protein metabolism	9	1323	8.57143	1.1754	0.358726	1	1	1	CSTA; A2M; RNF149; CTH; NFATC2IP; UBE2J2; UBE2R2; F8A1; ARIH2;
Energy pathways	9	1633	8.57143	0.952269	0.612447	1	1	1	DPYD; FUT8; ACP6; PDXP; ERO1A; ENO2; B4GALT4; EDEM3; AS3MT;
Transport	7	1215	6.66667	0.995776	0.561883	1	1	1	ATP9B; UNC93B1; COG3; FTL; SLC39A11; CLCN5; ABCB6;
Cell growth and/or maintenance	4	1125	3.80952	0.615193	0.897568	1	1	1	KRT10; KAT6A; ERRFI1; CTNNA1;
Biological process (HX Serum free exclusive)	No. of genes in the dataset	No. of genes in the background dataset	Percentage of genes	Fold enrichment	P-value (Hypergeometric test)	Bonferroni method	BH method	Q-value (Storey-Tibshirani method)	genes mapped (from input data set)
Signal transduction	28	3934	17.284	0.796508	0.931998	1	1	1	NOTCH2; NCS1; RABGEF1; SNX25; CORO2A; CRIM1; TRADD; GDAP2; ING2; ASAP1; NOL3; CYR61; AURKA; TNFRSF10D; RHOF; NR2C2; BCL10; CD320; RGS4; BECN1; PPTC7; KIF20B; JAG2; MCL1; CLK3; PPP1R16A; MUC1; TRIB3;
Cell communication	27	3713	16.6667	0.813787	0.907159	1	1	1	NOTCH2; NCS1; RABGEF1; CD151; SNX25; CORO2A; CRIM1; TRADD; GDAP2; ING2; ASAP1; NOL3; CYR61; AURKA; TNFRSF10D; RHOF; NR2C2; BCL10; CD320; RGS4; BECN1; PPTC7; KIF20B; JAG2; CLK3; PPP1R16A; TRIB3;
Regulation of nucleobase, nucleoside, nucleotide and nucleic acid metabolism	25	2828	15.4321	0.989339	0.557668	1	1	1	ACD; JMJD1C; RRN3; NFE2L1; JUN; POP5; TADA1; ZBTB2; FOSL2; YEATS4; MED27; HDAC6; ZKSCAN8; SP4; ELP4; RUNX1; CENPE; SAP30; HOXB8; SIRT4; JUND; TAF3; HIF1A; FOS; ZNF395;
Metabolism	22	1683	13.5802	1.46301	0.0450913	1	1	1	CES2; ATP8B1; ENO2; PDXDC1; ERO1A; FUT8; CHST7; FN3KRP; CHPF2; PFKFB3; P4HA2; SUOX; ARSB; DGUOK; OGFOD1; PDK1; PGK1; B4GALT1; NDUFAB1; CARKD; B3GALNT2; GPT2;
Energy pathways	19	1633	11.7284	1.30228	0.14168	1	1	1	ATP8B1; ENO2; PDXDC1; ERO1A; FUT8; CHST7; FN3KRP; CHPF2; PFKFB3; P4HA2; ARSB; DGUOK; OGFOD1; PDK1; PGK1; B4GALT1; NDUFAB1; B3GALNT2; GPT2;
Protein metabolism	15	1323	9.25926	1.2692	0.204151	1	1	1	C1GALT1C1; FN3K; SPAST; FBXO30; SERPINB8; USP33; EIF4EBP1; SENP5; FBXL4; MIB1; ADAM17; FGA; EGLN1; KDM2B; RPS29;
Cell growth and/or maintenance	13	1125	8.02469	1.2937	0.206804	1	1	1	GAN; DNAH8; PCNT; MICAL2; THBS3; KRT10; AGRN; NIN; COL3A1; HSPG2; LOXL2; MUC1; KLHL11;
Transport	10	1215	6.17284	0.921651	0.652268	1	1	1	SLC38A7; HGSNAT; SLC38A2; ATP7A; SLC16A3; ABCB6; PXMP2; SLC2A1; NXT1; SLC25A39;

### Sheet: Analysis
Supplementory Data 2: Significantly Enriched Biological Processes from FunRich analysis of proteins significaly upregulated or newly sunthesized in serum and serum free condition under hypoxia
	Serum Free		Serum						Serum	Serum Free
Signal transduction	17.284	0.176097	22.8571	0.235301				Signal transduction	24	18
Cell communication	16.6667	0.169808	20.9524	0.215693				Cell communication	22	17
Regulation of nucleobase, nucleoside, nucleotide and nucleic acid metabolism	15.4321	0.15723	15.2381	0.156867				Regulation of nucleic acid metabolism	16	16
Metabolism	13.5802	0.138362	10.4762	0.107846				Metabolism	11	14
Energy pathways	11.7284	0.119495	8.57143	0.0882379				Energy pathways	9	9
Protein metabolism	9.25926	0.0943378	8.57143	0.0882379				Protein metabolism	9	12
Cell growth and/or maintenance	8.02469	0.0817595	6.66667	0.0686295				Cell growth and/or maintenance	7	6
Transport	6.17284	0.0628919	3.80952	0.0392168				Transport	4	8
	98.1481		97.1429
